# Endogenous SMN Heterogeneity Defines Dynamic States of Motor Neuron Vulnerability and Resilience

**DOI:** 10.64898/2026.09.23.753804

**Authors:** Joshua Thomas, Antonia Ramme, Jungyen Jun, Antonio Caldarelli, Sofia Vrettou, Fabian Rost, Zeynep Dokuzluoglu, Tobias Grass, Brunhilde Wirth, Natalia Rodriguez-Muela

## Abstract

Selective neuronal vulnerability, whereby some neurons degenerate while others remain resilient despite a shared genetic and disease context, is a defining feature of neurodegenerative diseases, yet the intrinsic mechanisms underlying these divergent fates remain poorly understood. Here, we identify naturally occurring heterogeneity in endogenous Survival Motor Neuron (SMN) protein abundance as a determinant of dynamic motor neuron (MN) vulnerability states that predict neuronal fate. Longitudinal live-cell imaging of human SMN-Clover reporter MNs shows that neurons with high endogenous SMN survive significantly longer than neighboring low-SMN neurons across healthy, spinal muscular atrophy (SMA) and amyotrophic lateral sclerosis (ALS) genetic backgrounds. These vulnerability states are not fixed: a substantial proportion of MNs progressively increase endogenous SMN abundance, transitioning toward a more resilient state associated with enhanced survival. Low-SMN neurons also exhibit increased spontaneous activity, linking endogenous SMN abundance to neuronal physiology and survival. In vivo, selectively vulnerable MN populations display corresponding shifts in endogenous SMN abundance during disease progression, supporting the relevance of SMN-defined vulnerability states beyond in vitro models. Integrated transcriptomic and proteomic analyses reveal distinct molecular programs associated with resilient and vulnerable states, including RNA metabolism, proteostasis, cytoskeletal organization, neuronal activity and stress responses. Among conserved molecular differences, the anti-apoptotic regulator LMO3 emerged as a candidate mediator of resilience. LMO3 overexpression reduced expression of p53-responsive genes, increased MN survival and shifted neurons toward higher endogenous SMN states. Together, these findings establish endogenous protein heterogeneity as a determinant of dynamic neuronal vulnerability and reveal neuronal resilience as a plastic molecular state that can be identified and therapeutically reinforced.
