## Supplemental table 3 for "Endogenous SMN Heterogeneity Defines Dynamic States of Motor Neuron Vulnerability and Resilience"

### Sheet: Sheet1
Cluster	StringDB Term	Cluster Term	Term Ontology	Protein Count	Protein-protein Interaction (PPI) enrichment p-value	False Discovery Rate	Proteins
1	Nucleosomal DNA binding	Nucleosomal DNA binding	Molecular Function (GO)	28	<1.0E-16	7.53e-16	CINP, POLR2F, POLR2I, PAXIP1, H4C1, ERCC8, GTF2A1, H1-3, H2AC21, H1-6, H1-0, H1-10, H1-2, H1-5, ZRANB3, HMGN1, H3-3A, ZNF22, PYGO1, OSTF1, HMGN4, DPY30, AK5, RPLP1, POLR3GL, LIX1L, PALM2AKAP2, AKAP7
2	Acute inflammatory response	Acute inflammatory response	Biological Process (GO)	16	<1.0E-16	7e-07	LTF, ECM1, ITIH4, SLC22A17, AHSG, HP, SERPINF2, FCGRT, SERPINC1, APOA2, CDR2, SAA4, CFI, CFB, DBI, HTRA1
3	Ciliary tip	Cilium Assembly	Biological Process (GO)	8	<1.0E-16	3.07e-06	IFT81, BBS1, WDR19, IFT140, IFT172, IFT46, CC2D2A, RGN
		Microtubule -based transport	Biological Process (GO)	5	<1.0E-16	3.61e-06	KIF7, KIF3C, KIFC3, KIFC2, DNAH1
4	Mitochondrial protein import	Mitochondrial protein import	Reactome Pathways	11	2.24e-13	0.0001	FBXL15, SDHAF1, GFER, TIMM10B, TOMM5, SDHC, NDUFB8, CTU1, TMEM254, PRTFDC1, PCMTD1
5	Inositol phosphate metabolism	Inositol phosphate metabolism	KEGG Pathways	11	<1.0E-16	2.22e-05	BASP1, DGKD, DGKI, PLCB1, PLCB3, PRKCD, MARCKSL1, GNB2, CSNK1G1, INPP5J, PIP5KL1
6	Transcriptional Regulation by E2F6	Negative regulation of transcription by RNA polymerase II, PcG protein Complex	Biological Process (GO), Cellular Component (GO)	10	5.77e-15	0.0098, 0.00051	E2F6, ANAPC16, L3MBTL2, YY1, PCGF6, MNDA, MTF2, ZFHX3, MXI1, CCNC
7	Mixed, incl. Cell-extracellular matrix interactions, and Tensin, phosphotyrosine-binding domain	Cytoskeletoal organization	Biological Process (GO)	9	7.77e-16	0.0019	ILK, WDR73, DLC1, TLN2, SVIL, INF2, PFN3, TMSB4X, RSU1
8	Clathrin adaptor complex	Clathrin adaptor complex	Cellular Component (GO)	7	3.92e-13	0.022	M6PR, SLC18A3, PIR, CALB1, SYT2, NECAB2, AP4M1
9	Glutamate receptor signaling pathway	Glutamate receptor signaling pathway	Biological Process (GO)	8	8.88e-16	8.28e-08	GRIA1, GRIA4, GRIK2, GRM2, GRIA3, OTUD6B, USP46, GPSM2
10	Activation of Matrix Metalloproteinases	Neuronal differentiation - own term	Wiki Pathways	7	2.04e-05	0.0417	MMP2, STAT3, COL18A1, TIMP2, ALDH1A1, SRI, FHL1
11	Leucine rich repeat N-terminal domain	Positive Regulation of synapse assembly	Biological Process (GO)	7	3.46e-12	0.0186	CPQ, LRRTM4, ADGRL2, FLRT3, SLITRK4, AMIGO1, LGR4
12	Amino acids regulate mTORC1, and TORC2 complex	Regulation of TOR signaling	Biological Process (GO)	7	2.02e-13	0.00054	FIZ1, AKT1S1, ITFG2, RRAGB, KPTN, SLC36A1, ZSCAN26
13	MOZ/MORF histone acetyltransferase complex	Histone modification	Biological Process (GO)	6	4.53e-10	0.0381	SIRT7 (H3-7), PPARD, KAT6A, HDAC11, MEAF6, NRF1
14	3-M syndrome, and Glomangioma	Regulation of Dendrite Morphogenesis	Biological Process (GO)	6	8.16e-09	0.0122	OBSL1, GORASP1, FBXW8, JAM2, SORCS2 (from Trafficking and processing of endosomal TLR)
15	Proteinase inhibitor I25, cystatin, conserved site, and Endolysosome lumen	Trafficking and processing of endosomal TLR	Reactome Pathways	5	5.46e-13	0.0123	CTSL, CST3, CSTA, LGMN
16	AnxA2-p11 complex	positive regulation of plasma membrane repair	Biological Process (GO)	5	8.72e-13	0.0081	ANXA2, FLG, CASP14, S100A10, CAPNS1
17	Arginine biosynthesis	Alpha-amino acid biosynthetic process	Biological Process (GO)	5	5.21e-09	0.0076	ALDOB, GOLT1B, CPS1, BHMT, ASL
18	-	p53 signaling pathway	KEGG Pathways	4	9.35e-07	0.0279	APPBP2, PRUNE2, PPM1D, MDM4
19	Chromogranin A/B/C, and Enkephalin processing	Sulfation	Annoated Keywords (Uniprot)	3	2.52e-06	0.0354	CHGA, SCG5, TLE4
20	N-Glycan biosynthesis	N-Glycan biosynthesis	KEGG Pathways	4	2.74e-08	2.33e-05	ALG1, ALG8, DPM3, DAG1
21	Sin3 complex	Sin3 complex	Local Network Cluster (STRING)	4	1.31e-08	0.0326	TATDN2, MID1IP1, SAP30L, GATAD1
22	-	Rho protein signal transduction	Biological Process (GO)	4	3.62e-08	0.0025	ROCK1, PKN2, RHOG, MYO9B
23	-	Glial-neuronal function	OWN TERM	4	2.77e-05	-	GDNF, NRG1, DNER, DPP10
24	O-glycan processing	O-glycan processing	Biological Process (GO)	3	3.86e-07	0.00019	ST6GAL1, ST3GAL3, C1GALT1
25	Magnesium-dependent protein serine/threonine phosphatase complex	Magnesium-dependent protein serine/threonine phosphatase complex	Local Network Cluster (STRING)	3	0.000424	0.0287	CDC6, PPP2R3A, PPP4R4
26	Glycogen storage disease	Glycogen storage disease	Biological Process (GO)	3	1.74e-07	0.00034	PYGL, SLC37A4, GYG1
27	NAD+ ADP-ribosyltransferase activity	NAD+ ADP-ribosyltransferase activity	Molecular Function (GO)	3	0.000328	0.0288	ZC3HAV1, QKI, PARP16
28	Deregulated CDK5 triggers multiple neurodegenerative pathways in Alzheimers disease models	Deregulated CDK5 triggers multiple neurodegenerative pathways in Alzheimers disease models	Reactome Pathways	3	0.000191	0.0097	LMNB1, NRM, CDK5R1
29	-	Autophagy - animal	KEGG Pathways	3	2.58e-05	0.0454	WIPI1, NRBF2, GALT, from Regulation of Dendrite Morphogenesis: TBC1D19, RAB33B
31	Putative RNA-binding Domain in PseudoUridine synthase and Archaeosine transglycosylase	Formation of translation preinitiation complex	Protein Domains (SMART)	3	2.98e-05	0.00027	EIF2D, MCTS1, SLC16A1
33	PhoX homologous domain, present in p47phox and p40phox.	Phosphatidylinositol binding	Molecular Function (GO)	3	2.51e-06	0.013	SNX18, SNX16, SNX10
34	Mostly uncharacterized, incl. MTH938-like superfamily, and Slit diaphragm assembly	Mostly uncharacterized, incl. MTH938-like superfamily, and Slit diaphragm assembly	Local Network Cluster (STRING)	3	5.87e-06	0.0055	MOCS1, SHISA4, CLEC2L
36	-	RIG-I-like Receptor signaling pathway	KEGG Pathways	2	0.0151	0.0043	TANK, FADD
38	CCR4-NOT complex	Translational Regulation	Annoated Keywords (Uniprot)	2	0.00226	0.0243	CPEB3, CNOT6
39	peptide-serine-N-acetyltransferase activity	N-terminal protein amino acid acetylation	Biological Process (GO)	2	0.0006	0.0138	NAA11, NAA40
40	-	Proteoglycan biosynthetic process, and HS-GAG biosynthesis	Local Network Cluster (STRING)	2	0.00153	0.0337	NDST2, CSGALNACT2
41	Sterol transporter activity	Sterol transporter activity	Molecular Function (GO)	2	0.000581	0.0188	OSBP2, OSBPL10
42	Putative GTP-ase activating proteins for the small GTPase, ARF	Putative GTP-ase activating proteins for the small GTPase, ARF	Protein Domains (SMART)	2	0.000602	0.0017	ASAP3, ASAP1
43	Detoxification of Reactive Oxygen Species, and Copper transport	Detoxification of Reactive Oxygen Species, and Copper transport	Local Network Cluster (STRING)	2	0.0106	0.203	ATP7A, GLRX
46	Cul3-RING ubiquitin ligase complex	Cul3-RING ubiquitin ligase complex	Cellular Component (GO)	2	0.00705	0.0078	KLHL12, LZTR1
47	Chaperone cofactor-dependent protein refolding	Chaperone cofactor-dependent protein refolding	Biological Process (GO)	2	0.0101	0.0427	HSPA1L, DNAJC18
32		Miscelaneous	-	3	-	-	FAAP100, UBXN8, UBAC2
35		Miscelaneous	-	3	-	-	WASF2, ZNF511, RAB34
37		Miscelaneous	-	2	-	-	PHYH, ANGEL2
44		Miscelaneous	-	2	-	-	PLEKHG1, DMXL1
45		Miscelaneous	-	2	-	-	ZSCAN20, ZNF761
48		Miscelaneous	-	2	-	-	DYNLT3, LANCL3
49		Miscelaneous	-	2	-	-	AJM1, STOML1
30	Mixed, incl. RNA-binding protein Nova-1/2, type I K Homology domain 3, and Protein of unknown function (DUF1151)	Spinal neuron differentiation	Local Network Cluster (STRING); OWN TERM	3	1.33e-05	0.002	SRRM4, ONECUT2, NOVA1
19	Sulfation			1	-	-	NKX6-1
8	Clathrin adaptor complex			1			VSX2
